# Long read multi-omics sequencing reveals DNA-to-RNA evolutionary remodeling trajectories of recurrent astrocytoma

**DOI:** 10.64898/2026.07.12.738108

**Authors:** Sherif Rashad, Daisuke Ando, Shota Yamashita, Yoshiteru Shimoda, Masayuki Kanamori, Hidenori Endo, Kuniyasu Niizuma

## Abstract

Astrocytoma recurrence is shaped by genetic, epigenetic and transcriptional evolution, but how DNA remodeling is propagated into full-length RNA isoforms and coding consequences remains poorly resolved. Here we applied paired PacBio HiFi whole-genome sequencing and Kinnex full-length RNA sequencing to matched primary and recurrent astrocytoma from six patients, with matched blood controls. Recurrent tumors preserved core glioma driver identity while acquiring patient-specific remodeling across somatic variants, copy number, structural variation, loss of heterozygosity, haplotype imbalance and DNA methylation. Long-read transcriptomics revealed extensive recurrence-associated gene-expression, isoform-usage, differential transcript-usage and predicted ORF/protein-fate remodeling beyond gene-level expression. A denominator-aware integration framework showed that copy-number changes provide broad RNA-dosage links, whereas expressed somatic variants, allele/haplotype-specific transcript usage, methylation-linked isoform remodeling and structural variants generate more focused DNA–RNA–ORF chains. These findings establish longitudinal long-read multi-omics as a framework for prioritizing patient-specific remodeling trajectories and identifying targets for precision medicine in recurrent astrocytoma.
