## Supplementary table for "Long read multi-omics sequencing reveals DNA-to-RNA evolutionary remodeling trajectories of recurrent astrocytoma"

### Sheet: Supp Table 1
Patient	Sex	Age at initial diagnosis	WHO grade at initial diagnosis	WHO grade at recurrece	Extent of resection at initial sugery	Postoperative treatment before recurrence	PFS from initial surgery	OS from initial surgery	OS from recurrent surgery	State
1	M	45	2	4	Subtotal	Wait and see	27	35	7
2	F	24	2	3	Total	Wait and see	9	76	65	Alive
3	M	38	3	3	Partial	Radiotherapy, temozolomide	25	113	26	Alive
4	F	24	2	2	Total	Wait and see	11	49	29	Alive
5	M	25	2	4	Subtotal	Wait and see	13	73	59
6	M	39	2	3	Total	Wait and see	11	103	90	Alive
Patient	Sample	HiFi Reads (M reads)	HiFi yields (Gb)	HiFi mean length (bp)	Estimate Coverage
1	Primary	11.1	207	18726	69
1	Recurrent	10.6	180.8	17059	60.3
1	Blood	11.4	169.2	14862	56.4
2	Primary	11.5	208	18085	69.3
2	Recurrent	2.96	51.7	17458	17.2
2	Blood	10.6	204	19276	68
3	Primary	13	205.3	15786	68.4
3	Recurrent	16.8	331.6	19654	110.5
3	Blood	8.07	151	18708	50.3
4	Primary	10.8	175.1	16151	58.4
4	Recurrent	10.4	197.3	18954	65.8
4	Blood	8.47	155.2	18323	51.7
5	Primary	13.3	231.4	17382	77.1
5	Recurrent	11.6	216.4	18576	72.1
5	Blood	7.77	144	18528	48
6	Primary	14.2	301.1	21142	100.4
6	Recurrent	8.57	159	18546	53
6	Blood	8.54	159.8	18724	53.3
1-6	Kinnex RNA-seq	18.7	385.8	20582
